# A macro-ecological approach to predators’ functional response

**DOI:** 10.1101/832220

**Authors:** Matthieu Barbier, Laurie Wojcik, Michel Loreau

## Abstract

Predation often deviates from the law of mass action: many micro- and meso-scale experiments have shown that consumption saturates with resource abundance, and decreases due to interference between consumers. But does this observation hold at macro-ecological scales, spanning many species and orders of magnitude in biomass? If so, what are its consequences for large-scale ecological patterns and dynamics?

We perform a meta-analysis of predator-prey pairs of mammals, birds and reptiles, and show that predation losses appear to increase, not as the product of predator and prey densities following the Lotka-Volterra (mass action) model, but rather as the square root of that product. This suggests a phenomenological power-law expression of the effective cross-ecosystem functional response. We discuss whether the same power-law may hold dynamically within an ecosystem, and assuming that it does, we explore its consequences in a simple food chain model. The empirical exponents fall close to the boundary between regimes of donor and consumer limitation. Exponents on this boundary are singular in multiple ways. First, they maximize predator abundance and some stability metrics. Second, they create proportionality relations between biomass and productivity, both within and between trophic levels. These intuitive relations do not hold in general in mass action models, yet they are widely observed empirically. These results provide evidence of mechanisms limiting predation across multiple ecological scales. Some of this evidence was previously associated with donor control, but we show that it supports a wider range of possibilities, including forms of consumer control. As limiting consumption counter-intuitively allows larger populations, it is worthwhile to reconsider whether the observed functional response arises from microscopic mechanisms, or could hint at selective pressure at the population level.

This article has been peer-reviewed and recommended by Peer Community In Ecology (DOI: 10.24072/pci.ecology.100051)
