## Supplementary material for "A macro-ecological approach to predators’ functional response": Dataset

species2	species1	w2_used	w2_source	w2_source_units	w2_type	w2_notes	w1_used	w1_source	w1_source_units	w1_type	w1_notes	m2_used	m2_source	m2_source_units	m2_type	m2_notes	m1_used	m1_source	m1_source_units	m1_type	m1_notes	density2_used	density2_source	density2_source_units	density2_type	density2_notes	density1_used	density1_source	density1_source_units	density1_type	density1_notes	study_area	c12_used	c12_source	c12_source_units	c12_type	notes	source
Felis catus	Puffinus tenuirostris	2.27125	2271.25	g	average data genus	alloRelationsMW	0.58	580.0	g	number		1.123664719	1.123664719	W.kg-2	average data genus	alloRelationsMW	3.9	3.9	W.kg-2	average data genus	alloRelationsMW	31.073446327683616	110.0	ind	number		112994.35028248587	400000.0	ind	number	availability of 400 000 (p100)	3.54	257.6363636363636	11990.0	kills.22weeks-1	average data	Thesis (p100-101)	Hayde 1992
Canis lupus	Alces alces	26.0	26.0	kg	number	AnAge database	360.6	360600.0	g	average data genus	alloRelationsMW	2.8055555560000003	2.8055555560000003	W.kg-2	average data genus	alloRelationsMW	0.8985502559999999	0.8985502559999999	W.kg-2	average data genus	alloRelationsMW	0.0138	1.38	ind.100km-2	number		0.37	0.37	ind.km-2	number		13615.0	4.088	1.12	kills.predator-1.100d-1	number	site H	Messier and Crete 1985
Canis lupus	Alces alces	26.0	26.0	kg	number	AnAge database	360.6	360600.0	g	average data genus	alloRelationsMW	2.8055555560000003	2.8055555560000003	W.kg-2	average data genus	alloRelationsMW	0.8985502559999999	0.8985502559999999	W.kg-2	average data genus	alloRelationsMW	0.008199999999999999	0.82	ind.100km-2	number		0.23	0.23	ind.km-2	number		2390.0	1.7154999999999998	0.47	kills.predator-1.100d-1	number	site M	Messier and Crete 1985
Canis lupus	Alces alces	26.0	26.0	kg	number	AnAge database	360.6	360600.0	g	average data genus	alloRelationsMW	2.8055555560000003	2.8055555560000003	W.kg-2	average data genus	alloRelationsMW	0.8985502559999999	0.8985502559999999	W.kg-2	average data genus	alloRelationsMW	0.0036	0.36	ind.100km-2	number		0.17	0.17	ind.km-2	number		1185.0	1.3505	0.37	kills.predator-1.100d-1	number	site L	Messier and Crete 1985
Canis lupus	Alces alces	26.0	26.0	kg	number	AnAge database	360.6	360600.0	g	average data genus	alloRelationsMW	2.8055555560000003	2.8055555560000003	W.kg-2	average data genus	alloRelationsMW	0.8985502559999999	0.8985502559999999	W.kg-2	average data genus	alloRelationsMW	0.00853333333	0.8533333329999999	ind.100km-2	average data	across 3 sites	0.26	0.26	ind.km-2	average data	across 3 sites	17190.0	2.3725	0.65	kills.predator-1.100d-1	average data	across 3 sites	Messier and Crete 1985
Canis lupus	Alces alces	26.0	26.0	kg	number	AnAge database	360.6	360600.0	g	average data genus	alloRelationsMW	2.8055555560000003	2.8055555560000003	W.kg-2	average data genus	alloRelationsMW	0.8985502559999999	0.8985502559999999	W.kg-2	average data genus	alloRelationsMW	0.09191176470588236	50.0	ind	number		1.8	1.8	ind.km-2	average data from figure		544.0	9.600000000000001	0.8	kills.predator-1.month-1	average data from figure	before 1980	Vucetich et al 2002
Canis lupus	Alces alces	26.0	26.0	kg	number	AnAge database	360.6	360600.0	g	average data genus	alloRelationsMW	2.8055555560000003	2.8055555560000003	W.kg-2	average data genus	alloRelationsMW	0.8985502559999999	0.8985502559999999	W.kg-2	average data genus	alloRelationsMW	0.022058823529411766	12.0	ind	number		2.2	2.2	ind.km-2	average data from figure		544.0	12.0	1.0	kills.predator-1.month-1	number	after 1980	Vucetich et al 2002
Canis lupus	Alces alces	26.0	26.0	kg	number	AnAge database	360.6	360600.0	g	average data genus	alloRelationsMW	2.8055555560000003	2.8055555560000003	W.kg-2	average data genus	alloRelationsMW	0.8985502559999999	0.8985502559999999	W.kg-2	average data genus	alloRelationsMW	0.09538950715421304	12.0	ind	number		13.7	13.7	ind.km-2	number		125.8	8.666666666666666	52.0	Kills.-1.6months-1	number	January to June , lower estimate	Creel and Winnie
Panthera pardus	Tragelaphus angasii	53.75	53750.0	g	number	AnAge database	100.0	100000.0	g	number	AnAge database	0.966666667	0.966666667	W.kg-2	average data genus	alloRelationsMW	1.35	1.35	W.kg-2	number	alloRelationsMW	0.059000000000000004	5.9	ind.100km-2	number		17.316666666666666	3117.0	ind	number		180.0	36.5	0.1	kills.predator-1.d-1	number	1018 observation days of which 94 nyala kills hence 0.1kills.predator-1.d-1	Balme et al 2007
Panthera pardus	Redunca arundinum	53.75	53750.0	g	number	AnAge database	58.0	58000.0	g	number	AnAge database	0.966666667	0.966666667	W.kg-2	average data genus	alloRelationsMW	1.481819411	3508.0	kJ.d-1	number	Spala et al 1987	0.059000000000000004	5.9	ind.100km-2	number		0.17222222222222222	31.0	ind	number		180.0	3.65	0.01	kills.predator-1.d-1	number	1018 observation days of which 10 reedbuck kills hence 0.01kills.predator-1.d-1	Balme et al 2007
Panthera leo	Herbivores	98.0	98000.0	g	average data genus	alloRelationsMW	140.0	140000.0	g	average data several species2	alloRelationsMW	0.966666667	0.966666667	W.kg-2	average data genus	alloRelationsMW	1.04745174	1.04745174	W.kg-2	average data several species2	alloRelationsMW	0.1	10.0	ind.100km-2	number	100 adult females/1000km2 in Cusack et al 2015	916.6666666666666	1650000.0	ind	addition data	1200000+200000+250000 ind	1800.0	1.0555999999999999	0.0203	kills.predator-1.week-1	number	200 kills/10000 weekly sightings; Herbivores = Connochaetes taurinus, Equus burchellii, Gazella thomsonii	Hopcraft et al 2005
Panthera leo	Herbivores	98.0	98000.0	g	average data genus	alloRelationsMW	140.0	140000.0	g	average data several species2	alloRelationsMW	0.966666667	0.966666667	W.kg-2	average data genus	alloRelationsMW	1.04745174	1.04745174	W.kg-2	average data several species2	alloRelationsMW	0.1	200.0	ind	number		200.0	400000.0	ind	addition data	4000 herds x 100 ind/herd	2000.0	0.7508571428571428	0.3	kills.predator-1.3500h-1	number	200 hunts, 3 hunts/kill	Scheel
Lynx lynx	Ovis aries	23.0	23.0	kg	number	AnAge database	67.3315	67331.5	g	average data genus	alloRelationsMW	1.019391304	23.445999999999998	W	average data genus	AnAge database	1.898632554	1.898632554	W.kg-2	average data genus	alloRelationsMW	0.01	1.0	ind.100km-2	number	Only 9 radio collared out of 18 expected	4.722222222222222	8500.0	ind	number		1800.0	2.2777777777777777	164.0	kills.4y-1	number	1995-1999	Stahl et al 2002
Panthera tigris	Ungulates	137.9	137900.0	g	number	AnAge database	177.57	177570.0	g	average data several species2	AnAge database	0.970696157	133.859	W	average data genus	AnAge database	1.78482859	1.78482859	W.kg-2	average data several species2	alloRelationsMW	0.0694	6.94	ind.100km-2	number		31.0	31.0	ind.km-2	number		542.0	50.0	50.0	kills.predator-1.y-1	number	Ungulates = Sus scrofa, Cervus unicolor, Axis axis, Bos gaurus, Muntjacus muntjak, Tetracerus quadricornis, Boselaphus tragocamelus	Karanth et al 2004
Panthera leo	Connochaetes taurinus	98.0	98000.0	g	average data genus	alloRelationsMW	196.5	196500.0	g	number	AnAge database	0.966666667	0.966666667	W.kg-2	average data genus	alloRelationsMW	1.170854962	230.07299999999998	W	number	AnAge database	0.029787234042553193	7.0	ind	average data	Prides M and V	0.9617021276595744	226.0	ind	average data		235.0	7.0	7.0	kills.predator-1.y-1	number	1986-1989	Mills and Shenk 1992
Panthera leo	Equus burchellii	98.0	98000.0	g	average data genus	alloRelationsMW	250.0	250.0	kg	average data genus	AnAge database	0.966666667	0.966666667	W.kg-2	average data genus	alloRelationsMW	0.9131459999999999	0.9131459999999999	W.kg-2	average data genus	AnAge database	0.029787234042553193	7.0	ind	average data	Prides M and V	1.8425531914893618	433.0	ind	average data		235.0	8.0	8.0	kills.predator-1.y-1	number	1986-1989	Mills and Shenk 1992
Pan troglodytes	Procolobus rufomitratus	44.983999999999995	44984.0	g	number	AnAge database	10.45	10.45	kg	average data genus Colobus	AnAge database	1.557769	1.557769	W.kg-2	average data family	alloRelationsMW	1.58	1.58	W.kg-2	average data genus Colobus	AnAge database	5.0	150.0	ind	number		24.49	24.49	ind.km-2	number		30.0	1.3333333333333335	200.0	kills.y-1	average data	unsustainable	Teelen 2008
Pan troglodytes	Procolobus rufomitratus	44.983999999999995	44984.0	g	number	AnAge database	10.45	10.45	kg	average data genus Colobus	AnAge database	1.557769	1.557769	W.kg-2	average data family	alloRelationsMW	1.58	1.58	W.kg-2	average data genus Colobus	AnAge database	1.0666666666666667	32.0	ind	addition data		36.0	36.0	ind.km-2	number	group size and home range from Galat & Galat-Luong 1985	30.0	2.0625	66.0	kills.y-1	number	Gombe area	Boesch 1994
Pan troglodytes	Procolobus rufomitratus	44.983999999999995	44984.0	g	number	AnAge database	10.45	10.45	kg	average data genus Colobus	AnAge database	1.557769	1.557769	W.kg-2	average data family	alloRelationsMW	1.58	1.58	W.kg-2	average data genus Colobus	AnAge database	2.1481481481481484	58.0	ind	addition data		36.0	36.0	ind.km-2	number		27.0	2.155172413793103	125.0	kills.y-1	number	Tai area	Boesch 1994
Pan troglodytes	Procolobus rufomitratus	44.983999999999995	44984.0	g	number	AnAge database	10.45	10.45	kg	average data genus Colobus	AnAge database	1.557769	1.557769	W.kg-2	average data family	alloRelationsMW	1.58	1.58	W.kg-2	average data genus Colobus	AnAge database	1.04	26.0	ind	number	adult males	123.0	123.0	ind.km-2	number		25.0	2.0869565217391304	4.0	kills.predator-1.23months-1	average data	Considering only adult males here. Compare average across areas of 4 kills/year/km2/group	Mitani and Watts 1999
Panthera uncia	Capra sibirica	50.0	50000.0	g	number	AnAge database	67.0	67.0	kg	number	Johansson et al 2015	0.966666667	0.966666667	W.kg-2	average data genus	alloRelationsMW	1.145094	1.145094	W.kg-2	average data genus	alloRelationsMW	0.011176470588235295	19.0	ind	number		18.823529411764707	32000.0	ind	number		1700.0	31.200000000000003	2.6	kills.predator-1.month-1	number	4 kills/mo * 65%	Johansson et al 2015
Panthera uncia	Ovis ammon	50.0	50000.0	g	number	AnAge database	110.0	110.0	kg	number	Johansson et al 2015	0.966666667	0.966666667	W.kg-2	average data genus	alloRelationsMW	1.8986330000000002	1.8986330000000002	W.kg-2	average data genus	alloRelationsMW	0.011176470588235295	19.0	ind	number		0.6470588235294118	1100.0	ind	number		1700.0	3.84	0.32	kills.predator-1.month-1	number	4 kills/mo * 8%	Johansson et al 2015
Panthera uncia	Equus caballus ferus	50.0	50000.0	g	number	AnAge database	150.0	150.0	kg	number	Johansson et al 2015	0.966666667	0.966666667	W.kg-2	average data genus	alloRelationsMW	0.9131459999999999	0.9131459999999999	W.kg-2	average data genus	alloRelationsMW	0.011176470588235295	19.0	ind	number		0.07058823529411765	120.0	ind	number		1700.0	1.92	0.16	kills.predator-1.month-1	number	4 kills/mo * 4%	Johansson et al 2015
Panthera uncia	Camelus bactrianus	50.0	50000.0	g	number	AnAge database	150.0	150.0	kg	number	Johansson et al 2015	0.966666667	0.966666667	W.kg-2	average data genus	alloRelationsMW	0.56	0.56	W.kg-2	average data genus	alloRelationsMW	0.011176470588235295	19.0	ind	number		0.38235294117647056	650.0	ind	addition data		1700.0	0.96	0.08	kills.predator-1.month-1	number	4 kills/mo * 2%	Johansson et al 2015
Panthera uncia	Capra aegagrus + Ovis aries	50.0	50000.0	g	number	AnAge database	40.0	40.0	kg	number	Johansson et al 2015	0.966666667	0.966666667	W.kg-2	average data genus	alloRelationsMW	1.5218635	1.5218635	W.kg-2	average data genus	alloRelationsMW	0.011176470588235295	19.0	ind	number		0.05	85.0	ind	addition data		1700.0	9.600000000000001	0.8	kills.predator-1.month-1	number	4 kills/mo * 20%	Johansson et al 2015
Felis catus	Puffinus yelkouan	2.27125	2271.25	g	average data genus	alloRelationsMW	0.74	740.0	g	average data genus	alloRelationsMW	1.123664719	1.123664719	W.kg-2	average data genus	alloRelationsMW	3.9	3.9	W.kg-2	average data genus	alloRelationsMW	1.2037037037037037	13.0	ind	number		194.44444444444443	1050.0	pairs	average data		10.8	11.230769230769234	0.4	kills.d-1	number	0.06/predator/day (also 1.5 kills.day-1 for prospecting birds)	Bonnaud et al 2012
Wading birds	Macrobrachium intermedium	1.521	1.521	kg	average data species2	alloRelationsMW	0.00145	1.45	g	number	Forrest Wynne 2000	3.3	3.3	W.kg-2	average data species2	AnAge database + alloRelationsMW	19.44	19.44	W.kg-2	number	Forrest Wynne 2000	34.15492957746479	291.0	ind	average data		49250000.0	49.25	ind.m-2	number		8.52	54671.606529209625	43587.5	kills.d-1	average data	Birds = Platalea regia, Ardea novaehollandiae, Threskornis aethiopicus	Howard and Lowe 1984
Falco tinnunculus	Microtus species	0.184	184.0	g	number	AnAge database	0.0359	35.9	g	average data genus	alloRelationsMW	6.2	6.2	W.kg-2	average data genus	alloRelationsMW	11.09563603	11.09563603	W.kg-2	average data genus	alloRelationsMW	0.723404255319149	17.0	pairs	number		1060.0	1060.0	ind.km-2	number		47.0	49.38235294117647	230.0	kills.pair-1.100d-1	number	Microtus agrestis, breeding season=100 days	Korpimaki and Norrdhal 1991
Falco tinnunculus	Myodes glareolus	0.184	184.0	g	number	AnAge database	0.0215	21.5	g	number	AnAge database	6.2	6.2	W.kg-2	average data genus	alloRelationsMW	14.51162791	0.312	W	number	AnAge database	0.723404255319149	17.0	pairs	number		140.0	140.0	ind.km-2	number		47.0	10.735294117647058	50.0	kills.pair-1.100d-1	number	1977-1987	Korpimaki and Norrdhal 1991
Falco tinnunculus	Sorex araneus	0.184	184.0	g	number	AnAge database	0.0645	64.5	g	average data genus	alloRelationsMW	6.2	6.2	W.kg-2	average data genus	alloRelationsMW	33.05907173	33.05907173	W.kg-2	average data genus	alloRelationsMW	0.723404255319149	17.0	pairs	number		580.0	580.0	ind.km-2	number		47.0	21.470588235294116	100.0	kills.pair-1.100d-1	number		Korpimaki and Norrdhal 1991
Asio flammeus	Microtus species	0.252	252.0	g	average data genus	alloRelationsMW	0.0359	35.9	g	average data genus	alloRelationsMW	3.8	3.8	W.kg-2	average data genus	alloRelationsMW	11.09563603	11.09563603	W.kg-2	average data genus	alloRelationsMW	0.6808510638297872	16.0	pairs	number		1060.0	1060.0	ind.km-2	number		47.0	70.71875	310.0	kills.pair-1.100d-1	number		Korpimaki and Norrdhal 1991
Asio flammeus	Myodes glareolus	0.252	252.0	g	average data genus	alloRelationsMW	0.0215	21.5	g	number	AnAge database	3.8	3.8	W.kg-2	average data genus	alloRelationsMW	14.51162791	0.312	W	number	AnAge database	0.6808510638297872	16.0	pairs	number		140.0	140.0	ind.km-2	number		47.0	13.6875	60.0	kills.pair-1.100d-1	number		Korpimaki and Norrdhal 1991
Asio flammeus	Sorex araneus	0.252	252.0	g	average data genus	alloRelationsMW	0.0645	64.5	g	average data genus	alloRelationsMW	3.8	3.8	W.kg-2	average data genus	alloRelationsMW	33.05907173	33.05907173	W.kg-2	average data genus	alloRelationsMW	0.6808510638297872	16.0	pairs	number		580.0	580.0	ind.km-2	number		47.0	27.375	120.0	kills.pair-1.100d-1	number		Korpimaki and Norrdhal 1991
Asio otus	Microtus species	0.252	252.0	g	average data genus	alloRelationsMW	0.0359	35.9	g	average data genus	alloRelationsMW	3.8	3.8	W.kg-2	average data genus	alloRelationsMW	11.09563603	11.09563603	W.kg-2	average data genus	alloRelationsMW	0.3404255319148936	8.0	pairs	number		1060.0	1060.0	ind.km-2	number		47.0	141.4375	310.0	kills.pair-1.100d-1	number		Korpimaki and Norrdhal 1991
Asio otus	Myodes glareolus	0.252	252.0	g	average data genus	alloRelationsMW	0.0215	21.5	g	number	AnAge database	3.8	3.8	W.kg-2	average data genus	alloRelationsMW	14.51162791	0.312	W	number	AnAge database	0.3404255319148936	8.0	pairs	number		140.0	140.0	ind.km-2	number		47.0	41.0625	90.0	kills.pair-1.100d-1	number		Korpimaki and Norrdhal 1991
Asio otus	Sorex araneus	0.252	252.0	g	average data genus	alloRelationsMW	0.0645	64.5	g	average data genus	alloRelationsMW	3.8	3.8	W.kg-2	average data genus	alloRelationsMW	33.05907173	33.05907173	W.kg-2	average data genus	alloRelationsMW	0.3404255319148936	8.0	pairs	number		580.0	580.0	ind.km-2	number		47.0	36.5	80.0	kills.pair-1.100d-1	number		Korpimaki and Norrdhal 1991
Bubo scandiacus	Dicrostonyx groenlandicus	1.45	1450.0	g	average data genus	alloRelationsMW	0.0571	57.1	g	average data genus	alloRelationsMW	3.6	3.6	W.kg-2	average data genus	alloRelationsMW	9.768437439	9.768437439	W.kg-2	average data genus	alloRelationsMW	0.1	0.05	nests.km-2	number		60.0	60.0	ind.km-2	average data figure	Fig5a	100.0	438.0	6.0	kills.pair-1.d-1	number	2004-2010	Therrien et al 2014
Panthera onca	Bos taurus	50.4	50400.0	g	number	AnAge database	347.0	347000.0	g	number	AnAge database	1.238472222	62.419	W	number	AnAge database	0.8840634009999999	306.77	W	number	AnAge database	7.0	7.0	ind.km-2	number	Soisalo and Cavalcanti 2006; only 10 collared here	13.043478260869565	6000.0	ind	number		460.0	0.007453416149068323	2.0	kills.month-1	fig1	2001-2004	Cavalcanti and Gese 2010
Panthera leo	Equus burchellii	98.0	98000.0	g	average data genus	alloRelationsMW	250.0	250.0	kg	average data genus	AnAge database	0.966666667	0.966666667	W.kg-2	average data genus	alloRelationsMW	0.9131459999999999	0.9131459999999999	W.kg-2	average data genus	AnAge database	0.1	10.0	ind.100km-2	average data	100 adult females/1000km2 in Cusack et al 2015	19.104	4776.0	ind	average data		250.0	6.965648854961884	0.019083969465648998	kills.predator-1.d-1	average data	10-20 kg of food and 0.1 carcass/ female.day , fraction of prey as mean from Table 1	Kissui and Packer 2004
Panthera leo	Connochaetes taurinus	98.0	98000.0	g	average data genus	alloRelationsMW	196.5	196500.0	g	number	AnAge database	0.966666667	0.966666667	W.kg-2	average data genus	alloRelationsMW	1.170854962	230.07299999999998	W	number	AnAge database	0.1	10.0	ind.100km-2	average data	100 adult females/1000km2 in Cusack et al 2015	57.284	14321.0	ind	average data		250.0	16.438931297709814	0.045038167938931	kills.predator-1.d-1	average data	10-20 kg of food and 0.1 carcass/ female.day , fraction of prey as mean from Table 1	Kissui and Packer 2004
Panthera leo	Syncerus caffer	98.0	98000.0	g	average data genus	alloRelationsMW	450.0	450.0	kg	number	Coe et al 1975	0.966666667	0.966666667	W.kg-2	average data genus	alloRelationsMW	0.7359915779999999	6839.233406	kCal.d-1	number	Coe et al 1975	0.1	10.0	ind.100km-2	average data	100 adult females/1000km2 in Cusack et al 2015	10.492	2623.0	ind	average data		250.0	1.1145038167939598	0.0030534351145039998	kills.predator-1.d-1	average data	10-20 kg of food and 0.1 carcass/ female.day , fraction of prey as mean from Table 1	Kissui and Packer 2004
Panthera leo	Gazella thomsonii	98.0	98000.0	g	average data genus	alloRelationsMW	25.0	25000.0	g	number	AnAge database	0.966666667	0.966666667	W.kg-2	average data genus	alloRelationsMW	1.0420004809999999			average data herbivores	Mills and Shenk 1992	0.1	10.0	ind.100km-2	average data	100 adult females/1000km2 in Cusack et al 2015	10.752	2688.0	ind	average data		250.0	1.1145038167939598	0.0030534351145039998	kills.predator-1.d-1	average data	10-20 kg of food and 0.1 carcass/ female.day , fraction of prey as mean from Table 1	Kissui and Packer 2004
Vipera berus	Microtus agrestis	0.063	63.0	g	average data genus	alloRelationsMW	0.0359	35.9	g	average data genus	alloRelationsMW	0.5	0.5	W.kg-2	average data genus	alloRelationsMW	11.09563603	11.09563603	W.kg-2	average data genus	alloRelationsMW	547.4358974358975	427.0	ind	number		500.0	5.0	ind.ha-1	average data		0.78	0.1169086651053864	0.96	kills.week-1	number	1989-1993	Forsman and Lindell 1997
Crotalus viridis	Spermophilus townsendii	0.401	401.0	g	number	Diller and Johnson 1988	0.149	149.0	g	average data	Diller and Johnson 1988	0.146	0.146	W.kg-2	average data genus	alloRelationsMW	4.18224673	4.18224673	W.kg-2	average data genus	AnAge database	60.0	0.6	ind.ha-1	average data		1700.0	17.0	ind.ha-1	number		108.19	3.6	3.6	kills.predator-1.y-1	number	growth rate genus	Diller and Johnson 1988
Crotalus viridis	Sylvilagus nuttallii	0.401	401.0	g	number	Diller and Johnson 1988	0.155	155.0	g	average data	Diller and Johnson 1988	0.146	0.146	W.kg-2	average data genus	alloRelationsMW	4.060496985	4.060496985	W.kg-2	average data genus	AnAge database	60.0	0.6	ind.ha-1	average data		1800.0	18.0	ind.ha-1	average data		108.19	0.4	0.4	kills.predator-1.y-1	number	growth rate S.floridanus	Diller and Johnson 1988
Pituophis melanoleucus	Spermophilus townsendii	0.20800000000000002	208.0	g	number	Diller and Johnson 1988	0.149	149.0	g	average data	Diller and Johnson 1988	0.166	0.166	W.kg-2	average data genus	alloRelationsMW	4.18224673	4.18224673	W.kg-2	average data genus	AnAge database	120.0	1.2	ind.ha-1	average data		1700.0	17.0	ind.ha-1	number		108.19	0.6	0.6	kills.predator-1.y-1	number		Diller and Johnson 1988
Pituophis melanoleucus	Sylvilagus nuttallii	0.20800000000000002	208.0	g	number	Diller and Johnson 1988	0.155	155.0	g	average data	Diller and Johnson 1988	0.166	0.166	W.kg-2	average data genus	alloRelationsMW	4.060496985	4.060496985	W.kg-2	average data genus	AnAge database	120.0	1.2	ind.ha-1	average data		1800.0	18.0	ind.ha-1	average data		108.19	0.6	0.6	kills.predator-1.y-1	number		Diller and Johnson 1988
Lynx lynx	Capreolus capreolus	23.0	23000.0	g	number	AnAge database	27.5	27500.0	g	number	AnAge database	2.494444444	2.494444444	W.kg-2	average data genus	AnAge database	2.223759006	2.223759006	W.kg-2	average data genus	AnAge database	0.027999999999999997	2.8	ind.100km-2	average data	p219	5.25	525.0	ind.100km-2			580.0	50.00000000000001	140.0	kills.100km-2.y-1	average data		Okarma et al 1997
Lynx lynx	Cervus elaphus	23.0	23000.0	g	number	AnAge database	107.3	107300.0		number	AnAge database	2.494444444	2.494444444	W.kg-2	average data genus	AnAge database	2.599582341	2.599582341	W.kg-2	average data genus	AnAge database	0.027999999999999997	2.8	ind.100km-2	average data		5.85	585.0	ind.100km-2			580.0	20.000000000000004	56.0	kills.100km-2.y-1	average data		Okarma et al 1997
Birds	Lemurs	0.135	13500.0	g	average data genus	AnAge database	1.125			average data species1	Karpanty and Wright 2007	7.019375857000001	7.019375857000001	W.kg-2	average data species2	AnAge database + AlloRelations MW	2.037209731	2.037209731	W.kg-2	average data species2	AnAge database + AlloRelations MW	0.24	0.12	pairs.km-2	addition data	Karpanty 2006 (1/24 + 1/13 km2)	293.3333333333333	330.0	kg.km-2	average data	total primate biomass, see also Karpanty 2006	435.0	0.21097866704507803	3.39444444444444	kills.nest-1.2700h-1	addition data	Raptors = Polyboroides radiatus, Accipiter hensi; Lemurs = Microcebus rufous Cheirogaleus major, Avahi laniger, Hapalemur griseus, Hapalemur aureus, Eulemur fulvus rufs, Eulemur rubriventer, Varecia variegata; 470 deliveries (for 18 nests) of which 13% are lemurs, compare 1.7 kills.d-1 from Karpanty 2006	Karpanty and Wright 2007
Acinonyx jubatus venaticus	Capra aegagrus + Ovis aries	37.9	37900.0	g	average data genus	alloRelationsMW	40.0	40.0	kg	number	Johansson et al 2015	1.316666667	1.316666667	W.kg-2	average data genus	alloRelationsMW	1.5218635	1.5218635	W.kg-2	average data genus	alloRelationsMW	0.010659086871558003	9.0	ind	number	Farhadinia 2004	0.7	0.7	ind.km-2	number	Gazelles: order 0.35/km2 (sec 5.1) and roughly as many sheep kills	844.35	6.555555555555555	59.0	kills.y-1	addition data		Farhadinia et al 2012
Buteo buteo	Phasianus colchicus	0.835	835.0	g	average data genus	alloRelationsMW	1.095	1095.0	g	number	AnAge database	3.45	3.45	W.kg-2	average data genus	alloRelationsMW	3.833333333	0.6925	cm3/g O2.h-1	number	Delane and Hayward 1975	1.088	136.0	ind	number		165.8	20725.0	ind	number		125.0	3.3125	901.0	kills.2y-1	number	Very heterogeneous density: pheasants in pens (2000/ha)	Kenward et al 2001
Canis aureus	Bos taurus	11.0	11000.0	g	number	AnAge database	347.0	347000.0	g	number	AnAge database	2.8055555560000003	2.8055555560000003	W.kg-2	average data genus	alloRelationsMW	0.8840634009999999	306.77	W	number	AnAge database	2.5	2.5	ind.km-2	number		35.86	12551.0	ind	addition data	7471+5080	350.0	0.15085714285714286	132.0	kills.y-1	number	Kills are only on cattle for 9 out of 15 ranchers covering the 350km2, ie possible factor of 2 in kill density	Yom-Tov et al 1995
Ursus arctos	Alces alces	325.0	325000.0	g	number	AnAge database	360.6	360600.0	g	average data genus	alloRelationsMW	0.8826061540000001	0.8826061540000001	W.kg-2	average data	Zager and Beecham 2006	0.8985502559999999	0.8985502559999999	W.kg-2	average data genus	alloRelationsMW	0.03	30.0	ind.1000km-2	number		0.92	920.0	ind.1000km-2	number		370000.0	7.9733333333333345	26.0	% total prey.y-1	number	10 years study; using adult density and calf predation mortality	Swenson et al 2007
Ursus arctos	Alces alces	325.0	325000.0	g	number	AnAge database	360.6	360600.0	g	average data genus	alloRelationsMW	0.8826061540000001	0.8826061540000001	W.kg-2	average data	Zager and Beecham 2006	0.8985502559999999	0.8985502559999999	W.kg-2	average data genus	alloRelationsMW	0.026000000000000002	2.6	ind.100km-2	number		0.65	65.0	ind.100km-2	number		7262.0	0.11598839056839606	0.06	kills.d-1	average data	pooled areas in Zager and Beecham	Zager and Beecham 2006, Ballard et al 1991
Ursus americanus	Alces alces	154.0	154000.0	g	number	AnAge database	360.6	360600.0	g	average data genus	alloRelationsMW	1.862642857	1.862642857	W.kg-2	average data	Zager and Beecham 2006	0.8985502559999999	0.8985502559999999	W.kg-2	average data genus	alloRelationsMW	0.194	194.0	ind.1000km-2	number		0.3	0.3	ind.km-2	number		1250.0	0.030103092783505155	0.02	kills.d-1	number	1947 burn	Zager and Beecham 2006, Franzmann et al 1980
Ursus americanus	Alces alces	154.0	154000.0	g	number	AnAge database	360.6	360600.0	g	average data genus	alloRelationsMW	1.862642857	1.862642857	W.kg-2	average data	Zager and Beecham 2006	0.8985502559999999	0.8985502559999999	W.kg-2	average data genus	alloRelationsMW	0.21100000000000002	211.0	ind.1000km-2	number		3.7	3.7	ind.km-2	number		350.0	0.1	0.1	kills.predator-1.y-1	number	1969 burn	Zager and Beecham 2006, Franzmann et al 1980
Ursus arctos	Alces alces	325.0	325000.0	g	number	AnAge database	360.6	360600.0	g	average data genus	alloRelationsMW	0.8826061540000001	0.8826061540000001	W.kg-2	average data	Zager and Beecham 2006	0.8985502559999999	0.8985502559999999	W.kg-2	average data genus	alloRelationsMW	0.016	1.6	ind.100km-2	number		0.22	22.0	ind.100km-2	number		6310.0	0.1807646592709984	0.05	kills.d-1	number		Zager and Beecham 2006, Larsen et al 1989
Ursus arctos	Alces alces	325.0	325000.0	g	number	AnAge database	360.6	360600.0	g	average data genus	alloRelationsMW	0.8826061540000001	0.8826061540000001	W.kg-2	average data	Zager and Beecham 2006	0.8985502559999999	0.8985502559999999	W.kg-2	average data genus	alloRelationsMW	0.016	16.0	ind.1000km-2	number		0.086	86.0	ind.1000km-2	number		4000.0	2.2	2.2	kills.predator-1.y-1	number		Zager and Beecham 2006, Boertje et al 1987
Puma concolor	Ungulates	37.2	37200.0	g	number	AnAge database	79.245	79.245	kg	average data species1	AnAge database + AlloRelations MW	1.399035471	49.326	W	number	AnAge database	1.928603221			average data species1	AnAge database + AlloRelations MW	0.02358490566037736	50.0	ind	number	Anderson 2005	2.629245283018868	5574.0	ind	addition data	Mule deer+ elk post-hunting season count	2120.0	52.57738095238095	12.1	kills.predator-1.84d-1	number	Ungulates = Odocoileus spp + Cervus elaphus + other big mammals ; independent estimate of prey density for Odocoileus (main prey) from Davis 1977, and cougar density from Anderson and Lindzey 2005	Anderson and Lindzey 2003
Accipiter gentilis	Bonasa bonasia	0.135	135.0	g	average data genus	alloRelationsMW	0.35	350.0	g	number	Linden and Wikman 1983	7.019375857000001	7.019375857000001	W.kg-2	average data genus	alloRelationsMW	3.7	3.7	W.kg-2	average data genus	alloRelationsMW	0.062	15.5	pairs	average data		9.9	9.9	ind.km-2	average data		500.0	9.0	9.0	kills.predator-1.y-1	average data from figure		Linden and Wikman 1983
Sus scrofa	Ovis aries	135.0	135000.0	g	number	AnAge database	80.0	80000.0	g	number	AnAge database	0.7714814809999999	104.15	W	number	AnAge database	1.8986330000000002	1.8986330000000002	W.kg-2	average data genus	alloRelationsMW	0.125	7.0	ind	number		25.392857142857142	1422.0	ind	number		56.0	3.142857142857143	22.0	kills.y-1	addition data		Plant et al 1978
